# AutoXAI4Omics: an Automated Explainable AI tool for Omics and tabular data

**DOI:** 10.1101/2024.03.25.586460

**Authors:** James Strudwick, Laura-Jayne Gardiner, Kate Denning-James, Niina Haiminen, Ashley Evans, Jennifer Kelly, Matthew Madgwick, Filippo Utro, Ed Seabolt, Christopher Gibson, Bharat Bedi, Daniel Clayton, Ciaron Howell, Laxmi Parida, Anna Paola Carrieri

**Author notes:** Correspondence should be addressed to Anna Paola Carrieri. Authors contributed equally to the manuscript (James Strudwick, Laura-Jayne Gardiner).

## Abstract

Machine learning (ML) methods have the potential of detailed insights of complex biological systems and today are increasingly used to analyse omics data for tasks such as the discovery of novel biomarkers and phenotype prediction. It can be extremely beneficial and powerful for scientists, domain experts, to easily run sophisticated, robust, and interpretable ML pipelines without the need for an in depth understanding of the code needed to train, tune, optimise ML algorithms. They can then focus on the biological interpretation and validation of the results and insights generated by ML models. Here, we present an entirely automated open-source explainable AI tool, AutoXAI4Omics, that performs classification and regression tasks from omics and tabular numerical data. AutoXAI4Omics accelerates scientific discovery by automating processes and decisions made by AI experts, e.g., selection of the best feature set, hyper-tuning of different ML algorithms and selection of the best ML model for a specific task and dataset. Prior to ML analysis AutoXAI4Omics incorporates feature filtering options that are tailored to specific omic data types. Moreover, the insights into the predictions that are provided by the tool through explainability analysis highlight associations between omic feature values and the targets under investigation e.g., predicted phenotypes, facilitating the discovery of actionable insights. AutoXAI4Omics is at: https://github.com/IBM/AutoXAI4Omics.

**Graphical Abstract:** 
