## Supplementary material for "AutoXAI4Omics: an Automated Explainable AI tool for Omics and tabular data": File-S3.csv

index	row_type_BRIDGE
HOR_10004	1
HOR_10005	1
HOR_10014	1
HOR_10016	1
HOR_10018	1
HOR_1002	1
HOR_10026	1
HOR_10044	1
HOR_10046	1
HOR_10074	1
HOR_10083	1
HOR_10087	1
HOR_10089	1
HOR_10093	0
HOR_10095	1
HOR_10099	0
HOR_1013	1
HOR_10157	1
HOR_10162	0
HOR_10192	1
HOR_10199	0
HOR_1020	1
HOR_10219	0
HOR_10228	1
HOR_10239	1
HOR_10243	1
HOR_10245	0
HOR_10257	0
HOR_10296	1
HOR_10297	0
HOR_10308	1
HOR_1031	1
HOR_10366	1
HOR_10406	1
HOR_10412	0
HOR_1042	1
HOR_1043	1
HOR_1044	1
HOR_1047	1
HOR_1048	1
HOR_10482	1
HOR_1053	1
HOR_1056	1
HOR_10560	1
HOR_10567	0
HOR_10589	1
HOR_1059	1
HOR_10606	1
HOR_1061	1
HOR_10615	1
HOR_1062	1
HOR_10635	0
HOR_1066	1
HOR_10678	0
HOR_10695	1
HOR_10702	0
HOR_10703	0
HOR_10704	0
HOR_1071	1
HOR_10716	1
HOR_1072	1
HOR_10725	0
HOR_10742	1
HOR_10749	0
HOR_10764	1
HOR_10766	1
HOR_1077	1
HOR_10775	0
HOR_10784	0
HOR_10787	1
HOR_1079	1
HOR_10793	1
HOR_1080	1
HOR_10842	1
HOR_10848	1
HOR_10850	0
HOR_1087	0
HOR_10872	0
HOR_10873	1
HOR_10886	0
HOR_10905	1
HOR_10910	1
HOR_1095	1
HOR_10960	1
HOR_1099	1
HOR_10990	1
HOR_11013	0
HOR_1102	1
HOR_11024	1
HOR_11033	1
HOR_11039	1
HOR_1105	1
HOR_11056	1
HOR_1106	1
HOR_1107	1
HOR_11083	1
HOR_11101	1
HOR_11109	1
HOR_11111	1
HOR_11112	1
HOR_11126	0
HOR_11137	0
HOR_11146	1
HOR_11159	0
HOR_11165	1
HOR_11173	1
HOR_11174	1
HOR_11181	1
HOR_11203	1
HOR_1123	1
HOR_11309	0
HOR_1133	1
HOR_11406	1
HOR_11407	1
HOR_11409	1
HOR_11419	1
HOR_11420	1
HOR_11430	1
HOR_11431	1
HOR_11448	1
HOR_11450	1
HOR_11480	1
HOR_1158	1
HOR_11608	1
HOR_11658	1
HOR_11662	1
HOR_11688	1
HOR_11699	1
HOR_1175	1
HOR_1179	1
HOR_11803	1
HOR_11804	1
HOR_11839	1
HOR_11840	1
HOR_11875	1
HOR_1191	1
HOR_11922	1
HOR_11966	1
HOR_11967	1
HOR_11975	1
HOR_11978	1
HOR_12026	1
HOR_1205	1
HOR_12070	1
HOR_12072	1
HOR_12086	1
HOR_1210	1
HOR_1211	1
HOR_12157	1
HOR_12158	0
HOR_12168	0
HOR_12171	1
HOR_12184	0
HOR_12188	1
HOR_12192	0
HOR_12197	0
HOR_12203	0
HOR_12205	0
HOR_12211	1
HOR_12213	1
HOR_12217	0
HOR_12222	1
HOR_12232	0
HOR_12251	0
HOR_12257	1
HOR_12282	1
HOR_12301	1
HOR_12311	1
HOR_12326	0
HOR_1234	1
HOR_12352	1
HOR_12367	1
HOR_12394	1
HOR_12402	1
HOR_12412	1
HOR_12471	1
HOR_1251	1
HOR_1253	1
HOR_1263	0
HOR_1264	0
HOR_1266	0
HOR_1267	1
HOR_1270	0
HOR_12745	1
HOR_12777	1
HOR_12791	1
HOR_12828	1
HOR_12830	1
HOR_1284	1
HOR_1313	1
HOR_133	1
HOR_134	1
HOR_13418	1
HOR_13426	1
HOR_13462	0
HOR_13515	0
HOR_1359	0
HOR_1361	1
HOR_13663	1
HOR_13716	1
HOR_13724	1
HOR_13800	1
HOR_13821	0
HOR_13825	0
HOR_13832	0
HOR_13836	0
HOR_1384	1
HOR_13850	0
HOR_13877	0
HOR_1388	1
HOR_13886	0
HOR_13893	0
HOR_13911	1
HOR_13913	1
HOR_13917	0
HOR_13924	1
HOR_13928	1
HOR_13934	0
HOR_13938	1
HOR_13942	1
HOR_13952	1
HOR_13979	1
HOR_1398	1
HOR_13987	1
HOR_14030	0
HOR_14043	0
HOR_14051	0
HOR_14060	0
HOR_14061	0
HOR_14064	0
HOR_14067	0
HOR_14068	0
HOR_14087	0
HOR_14093	0
HOR_1410	0
HOR_1411	0
HOR_14150	0
HOR_14192	0
HOR_14193	0
HOR_14217	1
HOR_14235	1
HOR_14247	0
HOR_14267	1
HOR_14307	1
HOR_14308	1
HOR_14314	0
HOR_14317	1
HOR_14320	1
HOR_14342	1
HOR_14347	0
HOR_14382	1
HOR_14392	0
HOR_14411	1
HOR_14413	0
HOR_14428	0
HOR_14429	1
HOR_14439	0
HOR_14468	0
HOR_14495	1
HOR_14557	1
HOR_1462	1
HOR_14689	1
HOR_1470	1
HOR_14703	1
HOR_14704	1
HOR_14706	1
HOR_14710	1
HOR_14730	1
HOR_14776	1
HOR_14778	1
HOR_14782	1
HOR_14787	1
HOR_14789	1
HOR_148	1
HOR_14807	1
HOR_14817	1
HOR_14820	1
HOR_1485	1
HOR_14856	1
HOR_14871	0
HOR_14876	1
HOR_14905	1
HOR_14909	1
HOR_14914	1
HOR_14943	1
HOR_15008	0
HOR_15032	1
HOR_15035	1
HOR_15037	1
HOR_15046	1
HOR_15053	1
HOR_15095	1
HOR_15119	1
HOR_15124	1
HOR_15125	1
HOR_15126	1
HOR_15154	1
HOR_15165	1
HOR_15173	1
HOR_15193	1
HOR_15224	1
HOR_15238	1
HOR_15254	1
HOR_15255	1
HOR_15258	1
HOR_15259	1
HOR_15263	1
HOR_15265	1
HOR_15277	0
HOR_15286	1
HOR_15297	1
HOR_1531	1
HOR_15342	1
HOR_15345	1
HOR_15355	1
HOR_15377	1
HOR_15384	1
HOR_15390	1
HOR_15401	1
HOR_15405	1
HOR_15412	1
HOR_15423	1
HOR_15465	1
HOR_15546	1
HOR_15549	1
HOR_15553	1
HOR_15562	1
HOR_15638	1
HOR_15692	1
HOR_15704	1
HOR_15742	1
HOR_15758	1
HOR_15760	1
HOR_15773	1
HOR_15778	1
HOR_15788	1
HOR_1581	1
HOR_15818	0
HOR_15821	0
HOR_15840	0
HOR_15841	0
HOR_15857	0
HOR_15860	1
HOR_15862	1
HOR_15871	1
HOR_15884	1
HOR_15886	1
HOR_15887	1
HOR_15889	1
HOR_15890	1
HOR_15894	1
HOR_15895	1
HOR_15898	1
HOR_15905	1
HOR_15908	1
HOR_15915	1
HOR_15917	1
HOR_15920	1
HOR_15922	1
HOR_15929	1
HOR_15983	0
HOR_16009	1
HOR_1601	0
HOR_16071	1
HOR_16078	1
HOR_16087	1
HOR_16112	1
HOR_16135	0
HOR_16149	1
HOR_16174	1
HOR_16188	1
HOR_1620	1
HOR_1621	1
HOR_16247	0
HOR_1626	0
HOR_16261	1
HOR_16263	1
HOR_1629	0
HOR_16297	0
HOR_16321	0
HOR_16334	0
HOR_16351	0
HOR_16358	0
HOR_16393	1
HOR_16404	0
HOR_16420	0
HOR_16547	1
HOR_16569	1
HOR_1657	1
HOR_1661	1
HOR_16652	0
HOR_16679	1
HOR_16702	0
HOR_16783	0
HOR_16909	0
HOR_16935	1
HOR_16953	0
HOR_16958	1
HOR_17024	0
HOR_1703	1
HOR_17035	0
HOR_1704	1
HOR_17077	0
HOR_17078	0
HOR_17111	0
HOR_17116	1
HOR_17121	1
HOR_17129	1
HOR_17130	0
HOR_17134	1
HOR_17169	1
HOR_17185	0
HOR_17203	0
HOR_17215	1
HOR_17220	1
HOR_17236	1
HOR_17252	1
HOR_17258	1
HOR_1731	1
HOR_17321	1
HOR_17325	1
HOR_17329	1
HOR_1734	1
HOR_17386	1
HOR_17422	0
HOR_17440	1
HOR_17444	0
HOR_17477	1
HOR_17517	1
HOR_17531	1
HOR_17538	1
HOR_17544	1
HOR_17572	1
HOR_17574	1
HOR_17591	0
HOR_17599	1
HOR_17601	0
HOR_17618	1
HOR_17640	1
HOR_17649	1
HOR_17654	1
HOR_17678	1
HOR_17690	1
HOR_17705	1
HOR_17730	1
HOR_1777	1
HOR_17772	1
HOR_17794	1
HOR_1780	1
HOR_17874	1
HOR_1791	1
HOR_18062	1
HOR_1807	0
HOR_18070	1
HOR_18076	1
HOR_18087	0
HOR_18096	0
HOR_1816	1
HOR_18160	1
HOR_18168	0
HOR_18201	1
HOR_1821	1
HOR_18220	1
HOR_18227	1
HOR_18232	0
HOR_18249	1
HOR_18267	1
HOR_18300	1
HOR_18364	1
HOR_18381	1
HOR_18382	1
HOR_18385	1
HOR_18403	1
HOR_1845	1
HOR_18464	1
HOR_18474	1
HOR_18484	1
HOR_18504	1
HOR_1858	1
HOR_1860	1
HOR_18604	0
HOR_1861	1
HOR_18652	1
HOR_18688	0
HOR_18711	0
HOR_18722	1
HOR_18730	0
HOR_18765	0
HOR_18766	0
HOR_18795	1
HOR_18824	1
HOR_18827	1
HOR_18871	1
HOR_18876	0
HOR_18913	1
HOR_18917	1
HOR_18920	1
HOR_18924	1
HOR_18935	1
HOR_18962	0
HOR_19050	1
HOR_19051	1
HOR_19129	1
HOR_19168	1
HOR_19170	0
HOR_19175	1
HOR_19181	1
HOR_19184	1
HOR_19202	1
HOR_19289	1
HOR_19295	1
HOR_19299	1
HOR_19372	1
HOR_19379	1
HOR_19386	0
HOR_1939	0
HOR_19413	1
HOR_1949	1
HOR_19526	1
HOR_1954	1
HOR_19551	1
HOR_19568	1
HOR_19574	1
HOR_19581	1
HOR_19593	1
HOR_1962	1
HOR_19653	1
HOR_1972	1
HOR_19720	1
HOR_19742	1
HOR_19746	1
HOR_1977	1
HOR_19774	1
HOR_19776	1
HOR_19860	1
HOR_19869	1
HOR_19886	1
HOR_19896	1
HOR_199	1
HOR_1990	1
HOR_19938	0
HOR_19952	0
HOR_20004	1
HOR_20008	1
HOR_2004	1
HOR_20093	1
HOR_20198	0
HOR_20226	1
HOR_2024	1
HOR_20266	0
HOR_20291	1
HOR_20295	0
HOR_20348	0
HOR_20396	0
HOR_20470	1
HOR_205	0
HOR_20537	0
HOR_20710	1
HOR_20714	1
HOR_2083	0
HOR_20948	0
HOR_20968	1
HOR_20971	1
HOR_20974	1
HOR_20985	0
HOR_2099	1
HOR_2104	0
HOR_21068	1
HOR_21073	1
HOR_21085	1
HOR_21087	1
HOR_21250	1
HOR_21258	1
HOR_21266	1
HOR_2131	0
HOR_21329	1
HOR_21344	1
HOR_21357	0
HOR_21359	1
HOR_21428	1
HOR_21436	1
HOR_21439	1
HOR_21517	1
HOR_21548	1
HOR_21574	0
HOR_21599	0
HOR_21609	1
HOR_2164	0
HOR_21641	1
HOR_21681	1
HOR_21687	0
HOR_2180	1
HOR_219	0
HOR_22161	1
HOR_22165	1
HOR_22190	0
HOR_2232	0
HOR_2237	1
HOR_2269	1
HOR_2277	0
HOR_2282	1
HOR_2290	1
HOR_2293	1
HOR_2348	0
HOR_2357	1
HOR_2358	1
HOR_2364	1
HOR_2366	1
HOR_2367	1
HOR_2369	1
HOR_2383	1
HOR_239	1
HOR_2403	1
HOR_2429	1
HOR_2431	0
HOR_2469	1
HOR_2478	1
HOR_2480	0
HOR_2494	0
HOR_2503	1
HOR_2504	0
HOR_2517	1
HOR_2520	1
HOR_2528	0
HOR_2529	0
HOR_2530	0
HOR_257	1
HOR_2598	1
HOR_2637	0
HOR_264	1
HOR_2674	0
HOR_2721	1
HOR_2747	1
HOR_2748	1
HOR_2749	1
HOR_2752	1
HOR_2755	1
HOR_2757	1
HOR_2761	1
HOR_2764	1
HOR_2799	1
HOR_2805	1
HOR_2812	1
HOR_282	1
HOR_2860	1
HOR_2883	1
HOR_29	1
HOR_2911	1
HOR_2922	1
HOR_2924	0
HOR_2957	0
HOR_2961	1
HOR_2970	1
HOR_3023	0
HOR_3064	1
HOR_3081	1
HOR_3093	1
HOR_3106	1
HOR_3116	1
HOR_3125	0
HOR_3136	1
HOR_3137	1
HOR_3146	1
HOR_3153	1
HOR_3155	1
HOR_3157	1
HOR_3164	0
HOR_3179	1
HOR_3187	1
HOR_3233	0
HOR_3272	1
HOR_33	1
HOR_3311	0
HOR_3327	1
HOR_335	1
HOR_3359	1
HOR_3369	1
HOR_337	0
HOR_3460	1
HOR_3482	1
HOR_3492	1
HOR_3620	0
HOR_3661	1
HOR_3686	1
HOR_3726	1
HOR_3728	1
HOR_3740	0
HOR_3879	0
HOR_3909	0
HOR_3912	0
HOR_3926	1
HOR_3927	1
HOR_3950	0
HOR_3952	0
HOR_4018	1
HOR_4030	0
HOR_4034	1
HOR_4042	1
HOR_405	1
HOR_4055	1
HOR_4058	1
HOR_4061	1
HOR_4065	1
HOR_4091	1
HOR_4104	1
HOR_4114	1
HOR_4131	1
HOR_4136	1
HOR_4138	1
HOR_4146	1
HOR_4201	0
HOR_4226	1
HOR_4240	1
HOR_4258	0
HOR_4264	1
HOR_4273	1
HOR_4308	0
HOR_4333	1
HOR_4348	1
HOR_4390	1
HOR_4402	1
HOR_4403	1
HOR_4404	1
HOR_4413	1
HOR_4420	1
HOR_4421	1
HOR_4428	1
HOR_4430	0
HOR_4443	1
HOR_4447	1
HOR_4459	0
HOR_448	1
HOR_4502	1
HOR_4548	1
HOR_4558	0
HOR_4568	0
HOR_4570	0
HOR_4586	0
HOR_4588	1
HOR_4602	1
HOR_4606	1
HOR_4653	0
HOR_4689	1
HOR_4693	1
HOR_4696	1
HOR_4718	0
HOR_473	1
HOR_4779	0
HOR_4815	1
HOR_4827	0
HOR_4829	1
HOR_4924	1
HOR_495	1
HOR_5020	1
HOR_51	1
HOR_5185	1
HOR_5220	1
HOR_5241	1
HOR_526	0
HOR_528	1
HOR_534	1
HOR_5349	1
HOR_5373	0
HOR_5486	0
HOR_5641	0
HOR_567	1
HOR_5676	1
HOR_5683	1
HOR_5823	0
HOR_5864	1
HOR_5876	1
HOR_5955	1
HOR_611	0
HOR_612	0
HOR_6204	0
HOR_648	0
HOR_649	0
HOR_661	0
HOR_6708	0
HOR_6791	0
HOR_68	0
HOR_6854	0
HOR_6876	1
HOR_6892	0
HOR_6899	0
HOR_6908	1
HOR_693	1
HOR_6934	1
HOR_6936	0
HOR_6939	1
HOR_6951	0
HOR_6952	1
HOR_6954	1
HOR_6962	1
HOR_6970	0
HOR_6999	1
HOR_703	1
HOR_706	1
HOR_7061	1
HOR_7067	1
HOR_7068	1
HOR_7116	1
HOR_7124	1
HOR_7125	1
HOR_7129	1
HOR_7134	1
HOR_714	1
HOR_7142	1
HOR_7162	1
HOR_7164	1
HOR_7171	1
HOR_7172	1
HOR_719	1
HOR_7219	1
HOR_7230	1
HOR_7236	1
HOR_7251	1
HOR_7252	1
HOR_7253	1
HOR_7255	1
HOR_727	1
HOR_7283	1
HOR_7286	0
HOR_7291	0
HOR_730	1
HOR_7307	1
HOR_7375	1
HOR_7428	1
HOR_7460	0
HOR_7466	0
HOR_7468	0
HOR_7474	0
HOR_7475	0
HOR_7485	0
HOR_7505	1
HOR_7516	0
HOR_7552	1
HOR_7563	1
HOR_7571	1
HOR_760	1
HOR_7602	1
HOR_7612	1
HOR_7629	1
HOR_763	1
HOR_7647	1
HOR_7657	1
HOR_7679	1
HOR_770	1
HOR_771	1
HOR_772	1
HOR_7973	1
HOR_8008	0
HOR_8039	0
HOR_8060	0
HOR_8091	0
HOR_8112	0
HOR_8117	0
HOR_8118	0
HOR_8138	0
HOR_8148	0
HOR_8170	0
HOR_8195	0
HOR_8216	1
HOR_826	0
HOR_8277	1
HOR_8331	1
HOR_8335	1
HOR_8338	1
HOR_8347	1
HOR_8355	1
HOR_8370	1
HOR_8372	1
HOR_8383	1
HOR_8385	1
HOR_8391	1
HOR_8400	1
HOR_8403	1
HOR_8410	1
HOR_8428	1
HOR_843	1
HOR_8440	1
HOR_8446	1
HOR_8451	1
HOR_8452	1
HOR_8454	1
HOR_846	1
HOR_8659	1
HOR_8662	0
HOR_8668	0
HOR_868	1
HOR_8685	1
HOR_869	0
HOR_8700	1
HOR_8704	1
HOR_8711	1
HOR_872	1
HOR_8749	1
HOR_8751	1
HOR_876	0
HOR_8760	1
HOR_877	0
HOR_8787	1
HOR_8802	1
HOR_8806	1
HOR_8808	0
HOR_8819	1
HOR_8849	1
HOR_8852	1
HOR_8858	0
HOR_8868	0
HOR_8879	1
HOR_8891	0
HOR_8903	1
HOR_8908	0
HOR_8919	0
HOR_892	0
HOR_9043	1
HOR_9240	1
HOR_9249	1
HOR_9250	1
HOR_9255	1
HOR_9271	1
HOR_9288	1
HOR_9292	1
HOR_93	1
HOR_9421	1
HOR_9455	0
HOR_9492	1
HOR_9515	0
HOR_9519	1
HOR_9532	1
HOR_9535	0
HOR_9538	1
HOR_9558	1
HOR_9559	1
HOR_9573	1
HOR_9658	0
HOR_9676	0
HOR_9709	1
HOR_9715	1
HOR_9720	1
HOR_9724	0
HOR_980	1
HOR_9808	1
HOR_9815	1
HOR_9841	1
HOR_9846	0
HOR_987	1
HOR_9875	1
HOR_9876	1
HOR_9891	1
HOR_9910	1
HOR_9911	1
HOR_9927	1
HOR_9930	1
HOR_997	1
HOR_9976	1
