## Supplementary material for "AutoXAI4Omics: an Automated Explainable AI tool for Omics and tabular data": File-S6.csv

ID_REF	Sample_title	Sample_geo_accession	Sample_characteristics_stim	!Sample_characteristics_ch1	!Sample_characteristics_ch1	!Sample_characteristics_ch1	!Sample_characteristics_ch1	!Sample_treatment_protocol_ch1
GSM1283463	0195V011212_dNS1_20121003_n10_01_01.RCC	GSM1283463	stimulation: dNS1	million pbmc: 45.917581	cd14 %: 94.6	cd16 %: 1.6	million dcs: 0.6435	MoDCs were stimulated with 15 ng/mL LPS for 2.5 h or 5 h, influenza virus for 10 h, 100 U/mL IFNŒ≤ for 6.5 h, or left unstimulated.
GSM1283475	1312V011812_dNS1_20121003_n11_01_01.RCC	GSM1283475	stimulation: dNS1	million pbmc: 25.0937425	cd14 %: 94.6	cd16 %: 1.1	million dcs: 0.576	MoDCs were stimulated with 15 ng/mL LPS for 2.5 h or 5 h, influenza virus for 10 h, 100 U/mL IFNŒ≤ for 6.5 h, or left unstimulated.
GSM1283523	0398V050311_dNS1_20121003_n9_01_01.RCC	GSM1283523	stimulation: dNS1	million pbmc: 11.42535315	cd14 %: 78.1	cd16 %: 3.6	million dcs: 0.2385	MoDCs were stimulated with 15 ng/mL LPS for 2.5 h or 5 h, influenza virus for 10 h, 100 U/mL IFNŒ≤ for 6.5 h, or left unstimulated.
GSM1283703	0797V071411_dNS1_20121010_n28_01_01.RCC	GSM1283703	stimulation: dNS1	million pbmc: 17.6010458	cd14 %: 97	cd16 %: 0.8	million dcs: 0.1518	MoDCs were stimulated with 15 ng/mL LPS for 2.5 h or 5 h, influenza virus for 10 h, 100 U/mL IFNŒ≤ for 6.5 h, or left unstimulated.
GSM1283715	0380V072711_dNS1_20121010_n29_01_01.RCC	GSM1283715	stimulation: dNS1	million pbmc: 22.022289	cd14 %: 94.8	cd16 %: 1.4	million dcs: 0.1656	MoDCs were stimulated with 15 ng/mL LPS for 2.5 h or 5 h, influenza virus for 10 h, 100 U/mL IFNŒ≤ for 6.5 h, or left unstimulated.
GSM1283727	1252V111711_dNS1_20121010_n30_01_01.RCC	GSM1283727	stimulation: dNS1	million pbmc: 38.647502	cd14 %: 95.9	cd16 %: 0.6	million dcs: 0.1656	MoDCs were stimulated with 15 ng/mL LPS for 2.5 h or 5 h, influenza virus for 10 h, 100 U/mL IFNŒ≤ for 6.5 h, or left unstimulated.
GSM1283739	0568V112911_dNS1_20121011_n31_01_01.RCC	GSM1283739	stimulation: dNS1	million pbmc: 50.9842995	cd14 %: 95.1	cd16 %: 0.4	million dcs: 0.3404	MoDCs were stimulated with 15 ng/mL LPS for 2.5 h or 5 h, influenza virus for 10 h, 100 U/mL IFNŒ≤ for 6.5 h, or left unstimulated.
GSM1283751	1265V022212_dNS1_20121011_n32_01_01.RCC	GSM1283751	stimulation: dNS1	million pbmc: 36.027561	cd14 %: 93.4	cd16 %: 1.6	million dcs: 0.253	MoDCs were stimulated with 15 ng/mL LPS for 2.5 h or 5 h, influenza virus for 10 h, 100 U/mL IFNŒ≤ for 6.5 h, or left unstimulated.
GSM1283991	1214V101211_dNS1_20121118_n52_01_01.RCC	GSM1283991	stimulation: dNS1	million pbmc: 22.160705	cd14 %: 96.1	cd16 %: 0.8	million dcs: 0.1953	MoDCs were stimulated with 15 ng/mL LPS for 2.5 h or 5 h, influenza virus for 10 h, 100 U/mL IFNŒ≤ for 6.5 h, or left unstimulated.
GSM1284003	1293V101911_dNS1_20121118_n53_01_01.RCC	GSM1284003	stimulation: dNS1	million pbmc: 10.4741265	cd14 %: 93.9	cd16 %: 2	million dcs: 0.1512	MoDCs were stimulated with 15 ng/mL LPS for 2.5 h or 5 h, influenza virus for 10 h, 100 U/mL IFNŒ≤ for 6.5 h, or left unstimulated.
GSM1284015	1366V102611_dNS1_20121118_n54_01_01.RCC	GSM1284015	stimulation: dNS1	million pbmc: 36.099065	cd14 %: 86.1	cd16 %: 0.9	million dcs: 0.1134	MoDCs were stimulated with 15 ng/mL LPS for 2.5 h or 5 h, influenza virus for 10 h, 100 U/mL IFNŒ≤ for 6.5 h, or left unstimulated.
GSM1284027	1297V120711_dNS1_20121118_n55_01_01.RCC	GSM1284027	stimulation: dNS1	million pbmc: 21.025825	cd14 %: 95.9	cd16 %: 0.8	million dcs: 0.3528	MoDCs were stimulated with 15 ng/mL LPS for 2.5 h or 5 h, influenza virus for 10 h, 100 U/mL IFNŒ≤ for 6.5 h, or left unstimulated.
GSM1284039	1142V121411_dNS1_20121118_n56_01_01.RCC	GSM1284039	stimulation: dNS1	million pbmc: 21.6795495	cd14 %: 96.1	cd16 %: 0.4	million dcs: 0.4599	MoDCs were stimulated with 15 ng/mL LPS for 2.5 h or 5 h, influenza virus for 10 h, 100 U/mL IFNŒ≤ for 6.5 h, or left unstimulated.
GSM1284051	1501V011112_dNS1_20121118_n57_01_01.RCC	GSM1284051	stimulation: dNS1	million pbmc: 34.521057	cd14 %: 95.7	cd16 %: 1.4	million dcs: 0.4536	MoDCs were stimulated with 15 ng/mL LPS for 2.5 h or 5 h, influenza virus for 10 h, 100 U/mL IFNŒ≤ for 6.5 h, or left unstimulated.
GSM1284351	0760V110211_dNS1_20121122_n82_01_01.RCC	GSM1284351	stimulation: dNS1	million pbmc: 14.79656995	cd14 %: 93	cd16 %: 0.8	million dcs: 0.2214	MoDCs were stimulated with 15 ng/mL LPS for 2.5 h or 5 h, influenza virus for 10 h, 100 U/mL IFNŒ≤ for 6.5 h, or left unstimulated.
GSM1284363	1437V110911_dNS1_20121122_n83_01_01.RCC	GSM1284363	stimulation: dNS1	million pbmc: 14.3596555	cd14 %: 94.3	cd16 %: 1.5	million dcs: 0.216	MoDCs were stimulated with 15 ng/mL LPS for 2.5 h or 5 h, influenza virus for 10 h, 100 U/mL IFNŒ≤ for 6.5 h, or left unstimulated.
GSM1284375	0980V111611_dNS1_20121122_n84_01_01.RCC	GSM1284375	stimulation: dNS1	million pbmc: 14.88099715	cd14 %: 90.8	cd16 %: 2.5	million dcs: 0.1998	MoDCs were stimulated with 15 ng/mL LPS for 2.5 h or 5 h, influenza virus for 10 h, 100 U/mL IFNŒ≤ for 6.5 h, or left unstimulated.
GSM1284387	1474V020912_dNS1_20121122_n85_01_01.RCC	GSM1284387	stimulation: dNS1	million pbmc: 30.351562	cd14 %: 97.9	cd16 %: 0.6	million dcs: 0.6264	MoDCs were stimulated with 15 ng/mL LPS for 2.5 h or 5 h, influenza virus for 10 h, 100 U/mL IFNŒ≤ for 6.5 h, or left unstimulated.
GSM1284399	1625V022112_dNS1_20121123_n86_01_01.RCC	GSM1284399	stimulation: dNS1	million pbmc: 36.8190455	cd14 %: 95.1	cd16 %: 0.5	million dcs: 0.3348	MoDCs were stimulated with 15 ng/mL LPS for 2.5 h or 5 h, influenza virus for 10 h, 100 U/mL IFNŒ≤ for 6.5 h, or left unstimulated.
GSM1284663	1088V060911_dNS1_20121203_n110_01_01.RCC	GSM1284663	stimulation: dNS1	million pbmc: 38.535039	cd14 %: 94.4	cd16 %: 1.5	million dcs: 0.2754	MoDCs were stimulated with 15 ng/mL LPS for 2.5 h or 5 h, influenza virus for 10 h, 100 U/mL IFNŒ≤ for 6.5 h, or left unstimulated.
GSM1284675	1168V062811_dNS1_20121203_n111_01_01.RCC	GSM1284675	stimulation: dNS1	million pbmc: 33.8389605	cd14 %: 91.7	cd16 %: 1.2	million dcs: 0.378	MoDCs were stimulated with 15 ng/mL LPS for 2.5 h or 5 h, influenza virus for 10 h, 100 U/mL IFNŒ≤ for 6.5 h, or left unstimulated.
GSM1284687	1031V091411_dNS1_20121203_n112_01_01.RCC	GSM1284687	stimulation: dNS1	million pbmc: 21.9505595	cd14 %: 93.8	cd16 %: 0.7	million dcs: 0.1512	MoDCs were stimulated with 15 ng/mL LPS for 2.5 h or 5 h, influenza virus for 10 h, 100 U/mL IFNŒ≤ for 6.5 h, or left unstimulated.
GSM1284723	0430V092211_dNS1_20121206_n115_01_01.RCC	GSM1284723	stimulation: dNS1	million pbmc: 32.828659	cd14 %: 96.3	cd16 %: 0.7	million dcs: 0.1458	MoDCs were stimulated with 15 ng/mL LPS for 2.5 h or 5 h, influenza virus for 10 h, 100 U/mL IFNŒ≤ for 6.5 h, or left unstimulated.
GSM1284735	1528V012512_dNS1_20121206_n116_01_01.RCC	GSM1284735	stimulation: dNS1	million pbmc: 35	cd14 %: 96.3	cd16 %: 0.8	million dcs: 0.378	MoDCs were stimulated with 15 ng/mL LPS for 2.5 h or 5 h, influenza virus for 10 h, 100 U/mL IFNŒ≤ for 6.5 h, or left unstimulated.
GSM1285023	1223V051911_dNS1_20121209_n140_01_01.RCC	GSM1285023	stimulation: dNS1	million pbmc: 19.4002693	cd14 %: 93.9	cd16 %: 0.7	million dcs: 0.23125	MoDCs were stimulated with 15 ng/mL LPS for 2.5 h or 5 h, influenza virus for 10 h, 100 U/mL IFNŒ≤ for 6.5 h, or left unstimulated.
GSM1285035	1372V062911_dNS1_20121210_n141_01_01.RCC	GSM1285035	stimulation: dNS1	million pbmc: 31.0302145	cd14 %: 94.9	cd16 %: 0.2	million dcs: 0.29	MoDCs were stimulated with 15 ng/mL LPS for 2.5 h or 5 h, influenza virus for 10 h, 100 U/mL IFNŒ≤ for 6.5 h, or left unstimulated.
GSM1285047	1438V081111_dNS1_20121210_n142_01_01.RCC	GSM1285047	stimulation: dNS1	million pbmc: 29.5853745	cd14 %: 94.2	cd16 %: 0.3	million dcs: 0.28125	MoDCs were stimulated with 15 ng/mL LPS for 2.5 h or 5 h, influenza virus for 10 h, 100 U/mL IFNŒ≤ for 6.5 h, or left unstimulated.
GSM1285059	0678V081811_dNS1_20121210_n143_01_01.RCC	GSM1285059	stimulation: dNS1	million pbmc: 23.9711215	cd14 %: 95.6	cd16 %: 0.3	million dcs: 0.21875	MoDCs were stimulated with 15 ng/mL LPS for 2.5 h or 5 h, influenza virus for 10 h, 100 U/mL IFNŒ≤ for 6.5 h, or left unstimulated.
GSM1285071	1037V090711_dNS1_20121210_n144_01_01.RCC	GSM1285071	stimulation: dNS1	million pbmc: 30.109211	cd14 %: 95.3	cd16 %: 0.2	million dcs: 0.7375	MoDCs were stimulated with 15 ng/mL LPS for 2.5 h or 5 h, influenza virus for 10 h, 100 U/mL IFNŒ≤ for 6.5 h, or left unstimulated.
GSM1285335	0713V020311_dNS1_20121212_n166_01_01.RCC	GSM1285335	stimulation: dNS1	million pbmc: 38.983169	cd14 %: 93.3	cd16 %: 0.2	million dcs: 0.3321	MoDCs were stimulated with 15 ng/mL LPS for 2.5 h or 5 h, influenza virus for 10 h, 100 U/mL IFNŒ≤ for 6.5 h, or left unstimulated.
GSM1285347	0899V030811_dNS1_20121212_n167_01_01.RCC	GSM1285347	stimulation: dNS1	million pbmc: 21.265675	cd14 %: 87.7	cd16 %: 0.6	million dcs: 0.2583	MoDCs were stimulated with 15 ng/mL LPS for 2.5 h or 5 h, influenza virus for 10 h, 100 U/mL IFNŒ≤ for 6.5 h, or left unstimulated.
GSM1285359	0373V021711_dNS1_20121212_n168_01_01.RCC	GSM1285359	stimulation: dNS1	million pbmc: 11.67924565	cd14 %: 97.6	cd16 %: 0.6	million dcs: 0.2214	MoDCs were stimulated with 15 ng/mL LPS for 2.5 h or 5 h, influenza virus for 10 h, 100 U/mL IFNŒ≤ for 6.5 h, or left unstimulated.
GSM1285371	1238V040511_dNS1_20121212_n169_01_01.RCC	GSM1285371	stimulation: dNS1	million pbmc: 10	cd14 %: 88.7	cd16 %: 1.2	million dcs: 0.17835	MoDCs were stimulated with 15 ng/mL LPS for 2.5 h or 5 h, influenza virus for 10 h, 100 U/mL IFNŒ≤ for 6.5 h, or left unstimulated.
GSM1285383	1181V042111_dNS1_20121212_n170_01_01.RCC	GSM1285383	stimulation: dNS1	million pbmc: 10	cd14 %: 94.2	cd16 %: 1.3	million dcs: 0.21525	MoDCs were stimulated with 15 ng/mL LPS for 2.5 h or 5 h, influenza virus for 10 h, 100 U/mL IFNŒ≤ for 6.5 h, or left unstimulated.
GSM1285599	1016V051910_dNS1_20121214_n189_01_01.RCC	GSM1285599	stimulation: dNS1	million pbmc: 14.45691775	cd14 %: 87.9	cd16 %: 1.2	million dcs: 0.1541	MoDCs were stimulated with 15 ng/mL LPS for 2.5 h or 5 h, influenza virus for 10 h, 100 U/mL IFNŒ≤ for 6.5 h, or left unstimulated.
GSM1285611	1238V040511_dNS1_20121214_n190_01_01.RCC	GSM1285611	stimulation: dNS1	million pbmc: 10	cd14 %: 88.7	cd16 %: 1.2	million dcs: 0.17835	MoDCs were stimulated with 15 ng/mL LPS for 2.5 h or 5 h, influenza virus for 10 h, 100 U/mL IFNŒ≤ for 6.5 h, or left unstimulated.
GSM1285683	1535V022312_dNS1_20121215_n196_01_01.RCC	GSM1285683	stimulation: dNS1	million pbmc: 14.87909475	cd14 %: 95.5	cd16 %: 1.1	million dcs: 0.2392	MoDCs were stimulated with 15 ng/mL LPS for 2.5 h or 5 h, influenza virus for 10 h, 100 U/mL IFNŒ≤ for 6.5 h, or left unstimulated.
GSM1285731	1057V100411_dNS1_20121216_n200_01_01.RCC	GSM1285731	stimulation: dNS1	million pbmc: 32.9347055	cd14 %: 94.1	cd16 %: 0.6	million dcs: 0.297	MoDCs were stimulated with 15 ng/mL LPS for 2.5 h or 5 h, influenza virus for 10 h, 100 U/mL IFNŒ≤ for 6.5 h, or left unstimulated.
GSM1285755	1217V080411_dNS1_20121216_n202_01_01.RCC	GSM1285755	stimulation: dNS1	million pbmc: 24.19492	cd14 %: 93.2	cd16 %: 0.3	million dcs: 0.29375	MoDCs were stimulated with 15 ng/mL LPS for 2.5 h or 5 h, influenza virus for 10 h, 100 U/mL IFNŒ≤ for 6.5 h, or left unstimulated.
GSM1285791	0195V011212_dNS1_20121217_n205_01_01.RCC	GSM1285791	stimulation: dNS1	million pbmc: 45.917581	cd14 %: 94.6	cd16 %: 1.6	million dcs: 0.6435	MoDCs were stimulated with 15 ng/mL LPS for 2.5 h or 5 h, influenza virus for 10 h, 100 U/mL IFNŒ≤ for 6.5 h, or left unstimulated.
GSM1283355	1627V021412_LPS_20090112_n98_01_01.RCC	GSM1283355	stimulation: LPS	million pbmc: 45.515248	cd14 %: 94.5	cd16 %: 0.3	million dcs: 0.27	MoDCs were stimulated with 15 ng/mL LPS for 2.5 h or 5 h, influenza virus for 10 h, 100 U/mL IFNŒ≤ for 6.5 h, or left unstimulated.
GSM1283367	1646V012412_LPS_20090112_n99_01_01.RCC	GSM1283367	stimulation: LPS	million pbmc: 36.491066	cd14 %: 94.1	cd16 %: 1.3	million dcs: 0.4914	MoDCs were stimulated with 15 ng/mL LPS for 2.5 h or 5 h, influenza virus for 10 h, 100 U/mL IFNŒ≤ for 6.5 h, or left unstimulated.
GSM1283439	1211V051211_LPS_20121002_n6_01_01.RCC	GSM1283439	stimulation: LPS	million pbmc: 18.38046195	cd14 %: 92.4	cd16 %: 1.4	million dcs: 0.0225	MoDCs were stimulated with 15 ng/mL LPS for 2.5 h or 5 h, influenza virus for 10 h, 100 U/mL IFNŒ≤ for 6.5 h, or left unstimulated.
GSM1283451	1521V011112_LPS_20121002_n7_01_01.RCC	GSM1283451	stimulation: LPS	million pbmc: 35.61793	cd14 %: 79.4	cd16 %: 5.8	million dcs: 0.333	MoDCs were stimulated with 15 ng/mL LPS for 2.5 h or 5 h, influenza virus for 10 h, 100 U/mL IFNŒ≤ for 6.5 h, or left unstimulated.
GSM1283511	1466V011812_LPS_20121003_n8_01_01.RCC	GSM1283511	stimulation: LPS	million pbmc: 28.8185105	cd14 %: 83.5	cd16 %: 2.7	million dcs: 0.4815	MoDCs were stimulated with 15 ng/mL LPS for 2.5 h or 5 h, influenza virus for 10 h, 100 U/mL IFNŒ≤ for 6.5 h, or left unstimulated.
GSM1283631	1232V071911_LPS_20121009_n22_01_01.RCC	GSM1283631	stimulation: LPS	million pbmc: 28.747642	cd14 %: 91.7	cd16 %: 1.7	million dcs: 0.2852	MoDCs were stimulated with 15 ng/mL LPS for 2.5 h or 5 h, influenza virus for 10 h, 100 U/mL IFNŒ≤ for 6.5 h, or left unstimulated.
GSM1283643	1135V072711_LPS_20121009_n23_01_01.RCC	GSM1283643	stimulation: LPS	million pbmc: 10	cd14 %: 94.7	cd16 %: 4	million dcs: 0.1748	MoDCs were stimulated with 15 ng/mL LPS for 2.5 h or 5 h, influenza virus for 10 h, 100 U/mL IFNŒ≤ for 6.5 h, or left unstimulated.
GSM1283655	1577V111711_LPS_20121009_n24_01_01.RCC	GSM1283655	stimulation: LPS	million pbmc: 21.7023455	cd14 %: 95.4	cd16 %: 0.8	million dcs: 0.2944	MoDCs were stimulated with 15 ng/mL LPS for 2.5 h or 5 h, influenza virus for 10 h, 100 U/mL IFNŒ≤ for 6.5 h, or left unstimulated.
GSM1283667	1299V112311_LPS_20121009_n25_01_01.RCC	GSM1283667	stimulation: LPS	million pbmc: 40.5813695	cd14 %: 86.3	cd16 %: 0.9	million dcs: 0.3772	MoDCs were stimulated with 15 ng/mL LPS for 2.5 h or 5 h, influenza virus for 10 h, 100 U/mL IFNŒ≤ for 6.5 h, or left unstimulated.
GSM1283679	1616V120111_LPS_20121009_n26_01_01.RCC	GSM1283679	stimulation: LPS	million pbmc: 38.517778	cd14 %: 93.9	cd16 %: 0.6	million dcs: 0.7452	MoDCs were stimulated with 15 ng/mL LPS for 2.5 h or 5 h, influenza virus for 10 h, 100 U/mL IFNŒ≤ for 6.5 h, or left unstimulated.
GSM1283691	1571V022912_LPS_20121009_n27_01_01.RCC	GSM1283691	stimulation: LPS	million pbmc: 37.9972215	cd14 %: 95.3	cd16 %: 0.7	million dcs: 0.3036	MoDCs were stimulated with 15 ng/mL LPS for 2.5 h or 5 h, influenza virus for 10 h, 100 U/mL IFNŒ≤ for 6.5 h, or left unstimulated.
GSM1283907	1403V100411_LPS_20121115_n45_01_01.RCC	GSM1283907	stimulation: LPS	million pbmc: 13.3722402	cd14 %: 93.5	cd16 %: 2.7	million dcs: 0.0819	MoDCs were stimulated with 15 ng/mL LPS for 2.5 h or 5 h, influenza virus for 10 h, 100 U/mL IFNŒ≤ for 6.5 h, or left unstimulated.
GSM1283919	0329V101311_LPS_20121116_n46_01_01.RCC	GSM1283919	stimulation: LPS	million pbmc: 35.1123795	cd14 %: 97.8	cd16 %: 1.2	million dcs: 0.08505	MoDCs were stimulated with 15 ng/mL LPS for 2.5 h or 5 h, influenza virus for 10 h, 100 U/mL IFNŒ≤ for 6.5 h, or left unstimulated.
GSM1283931	1077V101911_LPS_20121116_n47_01_01.RCC	GSM1283931	stimulation: LPS	million pbmc: 31.5373845	cd14 %: 97.3	cd16 %: 0.7	million dcs: 0.2646	MoDCs were stimulated with 15 ng/mL LPS for 2.5 h or 5 h, influenza virus for 10 h, 100 U/mL IFNŒ≤ for 6.5 h, or left unstimulated.
GSM1283943	1524V102611_LPS_20121116_n48_01_01.RCC	GSM1283943	stimulation: LPS	million pbmc: 37.0054315	cd14 %: 91.8	cd16 %: 0.7	million dcs: 0.07875	MoDCs were stimulated with 15 ng/mL LPS for 2.5 h or 5 h, influenza virus for 10 h, 100 U/mL IFNŒ≤ for 6.5 h, or left unstimulated.
GSM1283955	1573V120711_LPS_20121116_n49_01_01.RCC	GSM1283955	stimulation: LPS	million pbmc: 22.4745805	cd14 %: 96.6	cd16 %: 0.6	million dcs: 0.3654	MoDCs were stimulated with 15 ng/mL LPS for 2.5 h or 5 h, influenza virus for 10 h, 100 U/mL IFNŒ≤ for 6.5 h, or left unstimulated.
GSM1283967	1488V121411_LPS_20121117_n50_01_01.RCC	GSM1283967	stimulation: LPS	million pbmc: 46.6833995	cd14 %: 95	cd16 %: 1.2	million dcs: 0.1575	MoDCs were stimulated with 15 ng/mL LPS for 2.5 h or 5 h, influenza virus for 10 h, 100 U/mL IFNŒ≤ for 6.5 h, or left unstimulated.
GSM1283979	0312V011012_LPS_20121118_n51_01_01.RCC	GSM1283979	stimulation: LPS	million pbmc: 56.018628	cd14 %: 93.2	cd16 %: 1	million dcs: 0.2016	MoDCs were stimulated with 15 ng/mL LPS for 2.5 h or 5 h, influenza virus for 10 h, 100 U/mL IFNŒ≤ for 6.5 h, or left unstimulated.
GSM1284123	1256V101311_LPS_20121119_n63_01_01.RCC	GSM1284123	stimulation: LPS	million pbmc: 19.75501975	cd14 %: 97	cd16 %: 0.9	million dcs: 0.2709	MoDCs were stimulated with 15 ng/mL LPS for 2.5 h or 5 h, influenza virus for 10 h, 100 U/mL IFNŒ≤ for 6.5 h, or left unstimulated.
GSM1284135	0615V102511_LPS_20121120_n64_01_01.RCC	GSM1284135	stimulation: LPS	million pbmc: 19.4000151	cd14 %: 95.3	cd16 %: 1.1	million dcs: 0.2016	MoDCs were stimulated with 15 ng/mL LPS for 2.5 h or 5 h, influenza virus for 10 h, 100 U/mL IFNŒ≤ for 6.5 h, or left unstimulated.
GSM1284147	1603V120711_LPS_20121120_n65_01_01.RCC	GSM1284147	stimulation: LPS	million pbmc: 23.143475	cd14 %: 90.9	cd16 %: 1.1	million dcs: 0.3087	MoDCs were stimulated with 15 ng/mL LPS for 2.5 h or 5 h, influenza virus for 10 h, 100 U/mL IFNŒ≤ for 6.5 h, or left unstimulated.
GSM1284159	0374V121311_LPS_20121120_n66_01_01.RCC	GSM1284159	stimulation: LPS	million pbmc: 36.8818165	cd14 %: 93.2	cd16 %: 0.8	million dcs: 0.5418	MoDCs were stimulated with 15 ng/mL LPS for 2.5 h or 5 h, influenza virus for 10 h, 100 U/mL IFNŒ≤ for 6.5 h, or left unstimulated.
GSM1284171	1224V011112_LPS_20121120_n67_01_01.RCC	GSM1284171	stimulation: LPS	million pbmc: 53.4560665	cd14 %: 14.6	cd16 %: 6.9	million dcs: 0.504	MoDCs were stimulated with 15 ng/mL LPS for 2.5 h or 5 h, influenza virus for 10 h, 100 U/mL IFNŒ≤ for 6.5 h, or left unstimulated.
GSM1284267	1548V102611_LPS_20121121_n75_01_01.RCC	GSM1284267	stimulation: LPS	million pbmc: 14.1040369	cd14 %: 87.6	cd16 %: 1.7	million dcs: 0.0864	MoDCs were stimulated with 15 ng/mL LPS for 2.5 h or 5 h, influenza virus for 10 h, 100 U/mL IFNŒ≤ for 6.5 h, or left unstimulated.
GSM1284279	1231V110211_LPS_20121121_n76_01_01.RCC	GSM1284279	stimulation: LPS	million pbmc: 12.9123637	cd14 %: 95.8	cd16 %: 1.3	million dcs: 0.3078	MoDCs were stimulated with 15 ng/mL LPS for 2.5 h or 5 h, influenza virus for 10 h, 100 U/mL IFNŒ≤ for 6.5 h, or left unstimulated.
GSM1284291	1314V110911_LPS_20121121_n77_01_01.RCC	GSM1284291	stimulation: LPS	million pbmc: 34.285389	cd14 %: 95.6	cd16 %: 0.8	million dcs: 0.3078	MoDCs were stimulated with 15 ng/mL LPS for 2.5 h or 5 h, influenza virus for 10 h, 100 U/mL IFNŒ≤ for 6.5 h, or left unstimulated.
GSM1284303	1559V111511_LPS_20121121_n78_01_01.RCC	GSM1284303	stimulation: LPS	million pbmc: 29.239765	cd14 %: 91.7	cd16 %: 0.5	million dcs: 0.2754	MoDCs were stimulated with 15 ng/mL LPS for 2.5 h or 5 h, influenza virus for 10 h, 100 U/mL IFNŒ≤ for 6.5 h, or left unstimulated.
GSM1284315	1681V020812_LPS_20121121_n79_01_01.RCC	GSM1284315	stimulation: LPS	million pbmc: 22.020485	cd14 %: 96.5	cd16 %: 0.4	million dcs: 0.3618	MoDCs were stimulated with 15 ng/mL LPS for 2.5 h or 5 h, influenza virus for 10 h, 100 U/mL IFNŒ≤ for 6.5 h, or left unstimulated.
GSM1284327	1416V021612_LPS_20121122_n80_01_01.RCC	GSM1284327	stimulation: LPS	million pbmc: 43.091123	cd14 %: 97.5	cd16 %: 0.3	million dcs: 0.7128	MoDCs were stimulated with 15 ng/mL LPS for 2.5 h or 5 h, influenza virus for 10 h, 100 U/mL IFNŒ≤ for 6.5 h, or left unstimulated.
GSM1284339	1331V012412_LPS_20121122_n81_01_01.RCC	GSM1284339	stimulation: LPS	million pbmc: 27.593369	cd14 %: 91	cd16 %: 0.8	million dcs: 0.2808	MoDCs were stimulated with 15 ng/mL LPS for 2.5 h or 5 h, influenza virus for 10 h, 100 U/mL IFNŒ≤ for 6.5 h, or left unstimulated.
GSM1284495	1542V102611_LPS_20121130_n100_01_01.RCC	GSM1284495	stimulation: LPS	million pbmc: 29.707616	cd14 %: 82.4	cd16 %: 1.5	million dcs: 0.3456	MoDCs were stimulated with 15 ng/mL LPS for 2.5 h or 5 h, influenza virus for 10 h, 100 U/mL IFNŒ≤ for 6.5 h, or left unstimulated.
GSM1284519	1268V102711_LPS_20121130_n95_01_01.RCC	GSM1284519	stimulation: LPS	million pbmc: 36.489385	cd14 %: 96	cd16 %: 0.4	million dcs: 0.324	MoDCs were stimulated with 15 ng/mL LPS for 2.5 h or 5 h, influenza virus for 10 h, 100 U/mL IFNŒ≤ for 6.5 h, or left unstimulated.
GSM1284531	1411V110311_LPS_20121130_n96_01_01.RCC	GSM1284531	stimulation: LPS	million pbmc: 25.6845935	cd14 %: 96.5	cd16 %: 0.6	million dcs: 0.2484	MoDCs were stimulated with 15 ng/mL LPS for 2.5 h or 5 h, influenza virus for 10 h, 100 U/mL IFNŒ≤ for 6.5 h, or left unstimulated.
GSM1284543	1559V111511_LPS_20121130_n97_01_01.RCC	GSM1284543	stimulation: LPS	million pbmc: 29.239765	cd14 %: 91.7	cd16 %: 0.5	million dcs: 0.2754	MoDCs were stimulated with 15 ng/mL LPS for 2.5 h or 5 h, influenza virus for 10 h, 100 U/mL IFNŒ≤ for 6.5 h, or left unstimulated.
GSM1284627	0668V062311_LPS_20121202_n107_01_01.RCC	GSM1284627	stimulation: LPS	million pbmc: 28.6553305	cd14 %: 92	cd16 %: 0.8	million dcs: 0.3888	MoDCs were stimulated with 15 ng/mL LPS for 2.5 h or 5 h, influenza virus for 10 h, 100 U/mL IFNŒ≤ for 6.5 h, or left unstimulated.
GSM1284639	1432V092111_LPS_20121202_n108_01_01.RCC	GSM1284639	stimulation: LPS	million pbmc: 33.125335	cd14 %: 95.2	cd16 %: 0.4	million dcs: 0.2916	MoDCs were stimulated with 15 ng/mL LPS for 2.5 h or 5 h, influenza virus for 10 h, 100 U/mL IFNŒ≤ for 6.5 h, or left unstimulated.
GSM1284651	1088V060911_LPS_20121203_n109_01_01.RCC	GSM1284651	stimulation: LPS	million pbmc: 38.535039	cd14 %: 94.4	cd16 %: 1.5	million dcs: 0.2754	MoDCs were stimulated with 15 ng/mL LPS for 2.5 h or 5 h, influenza virus for 10 h, 100 U/mL IFNŒ≤ for 6.5 h, or left unstimulated.
GSM1284711	1327V102011_LPS_20121205_n114_01_01.RCC	GSM1284711	stimulation: LPS	million pbmc: 32.4662805	cd14 %: 96.1	cd16 %: 0.6	million dcs: 0.4095	MoDCs were stimulated with 15 ng/mL LPS for 2.5 h or 5 h, influenza virus for 10 h, 100 U/mL IFNŒ≤ for 6.5 h, or left unstimulated.
GSM1284759	1323V061411_LPS_20121206_n121_01_01.RCC	GSM1284759	stimulation: LPS	million pbmc: 10	cd14 %: 93.4	cd16 %: 2.2	million dcs: 0.0648	MoDCs were stimulated with 15 ng/mL LPS for 2.5 h or 5 h, influenza virus for 10 h, 100 U/mL IFNŒ≤ for 6.5 h, or left unstimulated.
GSM1284771	1340V062311_LPS_20121206_n122_01_01.RCC	GSM1284771	stimulation: LPS	million pbmc: 39.751304	cd14 %: 95.4	cd16 %: 1.2	million dcs: 0.1188	MoDCs were stimulated with 15 ng/mL LPS for 2.5 h or 5 h, influenza virus for 10 h, 100 U/mL IFNŒ≤ for 6.5 h, or left unstimulated.
GSM1284819	0987V091311_LPS_20121207_n123_01_01.RCC	GSM1284819	stimulation: LPS	million pbmc: 15.8609607	cd14 %: 96.1	cd16 %: 0.9	million dcs: 0.3186	MoDCs were stimulated with 15 ng/mL LPS for 2.5 h or 5 h, influenza virus for 10 h, 100 U/mL IFNŒ≤ for 6.5 h, or left unstimulated.
GSM1284831	1470V091511_LPS_20121207_n124_01_01.RCC	GSM1284831	stimulation: LPS	million pbmc: 44.928989	cd14 %: 90.5	cd16 %: 1	million dcs: 0.0675	MoDCs were stimulated with 15 ng/mL LPS for 2.5 h or 5 h, influenza virus for 10 h, 100 U/mL IFNŒ≤ for 6.5 h, or left unstimulated.
GSM1284843	0430V092211_LPS_20121207_n125_01_01.RCC	GSM1284843	stimulation: LPS	million pbmc: 32.828659	cd14 %: 96.3	cd16 %: 0.7	million dcs: 0.1458	MoDCs were stimulated with 15 ng/mL LPS for 2.5 h or 5 h, influenza virus for 10 h, 100 U/mL IFNŒ≤ for 6.5 h, or left unstimulated.
GSM1284855	1528V012512_LPS_20121207_n126_01_01.RCC	GSM1284855	stimulation: LPS	million pbmc: 35	cd14 %: 96.3	cd16 %: 0.8	million dcs: 0.378	MoDCs were stimulated with 15 ng/mL LPS for 2.5 h or 5 h, influenza virus for 10 h, 100 U/mL IFNŒ≤ for 6.5 h, or left unstimulated.
GSM1284951	1250V051711_LPS_20121209_n134_01_01.RCC	GSM1284951	stimulation: LPS	million pbmc: 13.0767532	cd14 %: 96.9	cd16 %: 0.4	million dcs: 0.33125	MoDCs were stimulated with 15 ng/mL LPS for 2.5 h or 5 h, influenza virus for 10 h, 100 U/mL IFNŒ≤ for 6.5 h, or left unstimulated.
GSM1284963	1335V060111_LPS_20121209_n135_01_01.RCC	GSM1284963	stimulation: LPS	million pbmc: 19.89680185	cd14 %: 95.2	cd16 %: 0.6	million dcs: 0.3125	MoDCs were stimulated with 15 ng/mL LPS for 2.5 h or 5 h, influenza virus for 10 h, 100 U/mL IFNŒ≤ for 6.5 h, or left unstimulated.
GSM1284975	0802V063011_LPS_20121209_n136_01_01.RCC	GSM1284975	stimulation: LPS	million pbmc: 13.38600185	cd14 %: 94.2	cd16 %: 0.3	million dcs: 0.2	MoDCs were stimulated with 15 ng/mL LPS for 2.5 h or 5 h, influenza virus for 10 h, 100 U/mL IFNŒ≤ for 6.5 h, or left unstimulated.
GSM1284987	1321V060111_LPS_20121209_n137_01_01.RCC	GSM1284987	stimulation: LPS	million pbmc: 10	cd14 %: 89.6	cd16 %: 1.4	million dcs: 0.19375	MoDCs were stimulated with 15 ng/mL LPS for 2.5 h or 5 h, influenza virus for 10 h, 100 U/mL IFNŒ≤ for 6.5 h, or left unstimulated.
GSM1284999	1424V081811_LPS_20121209_n138_01_01.RCC	GSM1284999	stimulation: LPS	million pbmc: 46.344514	cd14 %: 91.9	cd16 %: 0.4	million dcs: 0.23125	MoDCs were stimulated with 15 ng/mL LPS for 2.5 h or 5 h, influenza virus for 10 h, 100 U/mL IFNŒ≤ for 6.5 h, or left unstimulated.
GSM1285011	1228V083011_LPS_20121209_n139_01_01.RCC	GSM1285011	stimulation: LPS	million pbmc: 23.9398795	cd14 %: 95.1	cd16 %: 0.6	million dcs: 0.215625	MoDCs were stimulated with 15 ng/mL LPS for 2.5 h or 5 h, influenza virus for 10 h, 100 U/mL IFNŒ≤ for 6.5 h, or left unstimulated.
GSM1285131	0930V062911_LPS_20121210_n149_01_01.RCC	GSM1285131	stimulation: LPS	million pbmc: 30.33303	cd14 %: 97.1	cd16 %: 0.1	million dcs: 0.36875	MoDCs were stimulated with 15 ng/mL LPS for 2.5 h or 5 h, influenza virus for 10 h, 100 U/mL IFNŒ≤ for 6.5 h, or left unstimulated.
GSM1285143	0176V081611_LPS_20121210_n150_01_01.RCC	GSM1285143	stimulation: LPS	million pbmc: 29.6638895	cd14 %: 96.2	cd16 %: 0.3	million dcs: 0.34375	MoDCs were stimulated with 15 ng/mL LPS for 2.5 h or 5 h, influenza virus for 10 h, 100 U/mL IFNŒ≤ for 6.5 h, or left unstimulated.
GSM1285239	1066V011111_LPS_20121211_n158_01_01.RCC	GSM1285239	stimulation: LPS	million pbmc: 10	cd14 %: 80	cd16 %: 3.8	million dcs: 0.0984	MoDCs were stimulated with 15 ng/mL LPS for 2.5 h or 5 h, influenza virus for 10 h, 100 U/mL IFNŒ≤ for 6.5 h, or left unstimulated.
GSM1285251	0677V021611_LPS_20121211_n159_01_01.RCC	GSM1285251	stimulation: LPS	million pbmc: 16.44629925	cd14 %: 96.3	cd16 %: 0.5	million dcs: 0.3321	MoDCs were stimulated with 15 ng/mL LPS for 2.5 h or 5 h, influenza virus for 10 h, 100 U/mL IFNŒ≤ for 6.5 h, or left unstimulated.
GSM1285263	1128V011111_LPS_20121211_n160_01_01.RCC	GSM1285263	stimulation: LPS	million pbmc: 10	cd14 %: 93.1	cd16 %: 1.8	million dcs: 0.12915	MoDCs were stimulated with 15 ng/mL LPS for 2.5 h or 5 h, influenza virus for 10 h, 100 U/mL IFNŒ≤ for 6.5 h, or left unstimulated.
GSM1285275	0141V020811_LPS_20121211_n161_01_01.RCC	GSM1285275	stimulation: LPS	million pbmc: 10	cd14 %: 96.3	cd16 %: 1.3	million dcs: 0.1476	MoDCs were stimulated with 15 ng/mL LPS for 2.5 h or 5 h, influenza virus for 10 h, 100 U/mL IFNŒ≤ for 6.5 h, or left unstimulated.
GSM1285287	1123V030811_LPS_20121211_n162_01_01.RCC	GSM1285287	stimulation: LPS	million pbmc: 14.3387619	cd14 %: 92.4	cd16 %: 0.5	million dcs: 0.15375	MoDCs were stimulated with 15 ng/mL LPS for 2.5 h or 5 h, influenza virus for 10 h, 100 U/mL IFNŒ≤ for 6.5 h, or left unstimulated.
GSM1285299	0843V021711_LPS_20121212_n163_01_01.RCC	GSM1285299	stimulation: LPS	million pbmc: 16.6507314	cd14 %: 89.1	cd16 %: 0.8	million dcs: 0.22755	MoDCs were stimulated with 15 ng/mL LPS for 2.5 h or 5 h, influenza virus for 10 h, 100 U/mL IFNŒ≤ for 6.5 h, or left unstimulated.
GSM1285311	0136V033111_LPS_20121212_n164_01_01.RCC	GSM1285311	stimulation: LPS	million pbmc: 24.866418	cd14 %: 93.2	cd16 %: 0.3	million dcs: 0.3198	MoDCs were stimulated with 15 ng/mL LPS for 2.5 h or 5 h, influenza virus for 10 h, 100 U/mL IFNŒ≤ for 6.5 h, or left unstimulated.
GSM1285323	1170V042011_LPS_20121212_n165_01_01.RCC	GSM1285323	stimulation: LPS	million pbmc: 47.9752275	cd14 %: 89.1	cd16 %: 0.3	million dcs: 0.427425	MoDCs were stimulated with 15 ng/mL LPS for 2.5 h or 5 h, influenza virus for 10 h, 100 U/mL IFNŒ≤ for 6.5 h, or left unstimulated.
GSM1285431	0582V030911_LPS_20121213_n175_01_01.RCC	GSM1285431	stimulation: LPS	million pbmc: 31.942895	cd14 %: 90.5	cd16 %: 0.4	million dcs: 0.4674	MoDCs were stimulated with 15 ng/mL LPS for 2.5 h or 5 h, influenza virus for 10 h, 100 U/mL IFNŒ≤ for 6.5 h, or left unstimulated.
GSM1285443	1166V041211_LPS_20121213_n176_01_01.RCC	GSM1285443	stimulation: LPS	million pbmc: 16.35774745	cd14 %: 89.8	cd16 %: 0.7	million dcs: 0.33825	MoDCs were stimulated with 15 ng/mL LPS for 2.5 h or 5 h, influenza virus for 10 h, 100 U/mL IFNŒ≤ for 6.5 h, or left unstimulated.
GSM1285587	0803V021011_LPS_20121213_n188_01_01.RCC	GSM1285587	stimulation: LPS	million pbmc: 33.706838	cd14 %: 96.3	cd16 %: 2.2	million dcs: 0.184	MoDCs were stimulated with 15 ng/mL LPS for 2.5 h or 5 h, influenza virus for 10 h, 100 U/mL IFNŒ≤ for 6.5 h, or left unstimulated.
GSM1285659	1587V011712_LPS_20121215_n194_01_01.RCC	GSM1285659	stimulation: LPS	million pbmc: 43.1342755	cd14 %: 91.9	cd16 %: 1	million dcs: 0.765	MoDCs were stimulated with 15 ng/mL LPS for 2.5 h or 5 h, influenza virus for 10 h, 100 U/mL IFNŒ≤ for 6.5 h, or left unstimulated.
GSM1285695	0490V111011_LPS_20121215_n197_01_01.RCC	GSM1285695	stimulation: LPS	million pbmc: 27.2836755	cd14 %: 95.8	cd16 %: 1	million dcs: 0.4104	MoDCs were stimulated with 15 ng/mL LPS for 2.5 h or 5 h, influenza virus for 10 h, 100 U/mL IFNŒ≤ for 6.5 h, or left unstimulated.
GSM1283379	0920V042111_unstim_20121002_n1_01_01.RCC	GSM1283379	stimulation: unstim	million pbmc: 12.5473079	cd14 %: 94.1	cd16 %: 2.9	million dcs: 0.144	MoDCs were stimulated with 15 ng/mL LPS for 2.5 h or 5 h, influenza virus for 10 h, 100 U/mL IFNŒ≤ for 6.5 h, or left unstimulated.
GSM1283391	1245V051111_unstim_20121002_n2_01_01.RCC	GSM1283391	stimulation: unstim	million pbmc: 20	cd14 %: 96.3	cd16 %: 1.1	million dcs: 0.711	MoDCs were stimulated with 15 ng/mL LPS for 2.5 h or 5 h, influenza virus for 10 h, 100 U/mL IFNŒ≤ for 6.5 h, or left unstimulated.
GSM1283403	0003V052610_unstim_20121002_n3_01_01.RCC	GSM1283403	stimulation: unstim	million pbmc: 9	cd14 %: 84.6	cd16 %: 2.7	million dcs: 0.11025	MoDCs were stimulated with 15 ng/mL LPS for 2.5 h or 5 h, influenza virus for 10 h, 100 U/mL IFNŒ≤ for 6.5 h, or left unstimulated.
GSM1283415	0230V011712_unstim_20121002_n4_01_01.RCC	GSM1283415	stimulation: unstim	million pbmc: 40.945265	cd14 %: 93.5	cd16 %: 1	million dcs: 0.792	MoDCs were stimulated with 15 ng/mL LPS for 2.5 h or 5 h, influenza virus for 10 h, 100 U/mL IFNŒ≤ for 6.5 h, or left unstimulated.
GSM1283427	1626V011912_unstim_20121002_n5_01_01.RCC	GSM1283427	stimulation: unstim	million pbmc: 28.5682465	cd14 %: 61.4	cd16 %: 6.7	million dcs: 0.603	MoDCs were stimulated with 15 ng/mL LPS for 2.5 h or 5 h, influenza virus for 10 h, 100 U/mL IFNŒ≤ for 6.5 h, or left unstimulated.
GSM1283547	0797V071411_unstim_20121005_n15_01_01.RCC	GSM1283547	stimulation: unstim	million pbmc: 17.6010458	cd14 %: 97	cd16 %: 0.8	million dcs: 0.1518	MoDCs were stimulated with 15 ng/mL LPS for 2.5 h or 5 h, influenza virus for 10 h, 100 U/mL IFNŒ≤ for 6.5 h, or left unstimulated.
GSM1283559	0910V072611_unstim_20121005_n16_01_01.RCC	GSM1283559	stimulation: unstim	million pbmc: 30.780135	cd14 %: 93.9	cd16 %: 0.9	million dcs: 0.1058	MoDCs were stimulated with 15 ng/mL LPS for 2.5 h or 5 h, influenza virus for 10 h, 100 U/mL IFNŒ≤ for 6.5 h, or left unstimulated.
GSM1283571	1433V080211_unstim_20121005_n17_01_01.RCC	GSM1283571	stimulation: unstim	million pbmc: 40.3979765	cd14 %: 81.2	cd16 %: 1.2	million dcs: 0.138	MoDCs were stimulated with 15 ng/mL LPS for 2.5 h or 5 h, influenza virus for 10 h, 100 U/mL IFNŒ≤ for 6.5 h, or left unstimulated.
GSM1283583	0839V112211_unstim_20121005_n18_01_01.RCC	GSM1283583	stimulation: unstim	million pbmc: 54.0700825	cd14 %: 93.8	cd16 %: 0.4	million dcs: 0.1748	MoDCs were stimulated with 15 ng/mL LPS for 2.5 h or 5 h, influenza virus for 10 h, 100 U/mL IFNŒ≤ for 6.5 h, or left unstimulated.
GSM1283595	0568V112911_unstim_20121005_n19_01_01.RCC	GSM1283595	stimulation: unstim	million pbmc: 50.9842995	cd14 %: 95.1	cd16 %: 0.4	million dcs: 0.3404	MoDCs were stimulated with 15 ng/mL LPS for 2.5 h or 5 h, influenza virus for 10 h, 100 U/mL IFNŒ≤ for 6.5 h, or left unstimulated.
GSM1283607	1397V022212_unstim_20121005_n20_01_01.RCC	GSM1283607	stimulation: unstim	million pbmc: 12.97220935	cd14 %: 92.3	cd16 %: 1.3	million dcs: 0.0736	MoDCs were stimulated with 15 ng/mL LPS for 2.5 h or 5 h, influenza virus for 10 h, 100 U/mL IFNŒ≤ for 6.5 h, or left unstimulated.
GSM1283619	1689V022912_unstim_20121009_n21_01_01.RCC	GSM1283619	stimulation: unstim	million pbmc: 40.1243835	cd14 %: 91.6	cd16 %: 0.7	million dcs: 0.5244	MoDCs were stimulated with 15 ng/mL LPS for 2.5 h or 5 h, influenza virus for 10 h, 100 U/mL IFNŒ≤ for 6.5 h, or left unstimulated.
GSM1283823	1450V100411_unstim_20121113_n38_01_01.RCC	GSM1283823	stimulation: unstim	million pbmc: 13.285107	cd14 %: 89.1	cd16 %: 6.4	million dcs: 0.04725	MoDCs were stimulated with 15 ng/mL LPS for 2.5 h or 5 h, influenza virus for 10 h, 100 U/mL IFNŒ≤ for 6.5 h, or left unstimulated.
GSM1283835	1440V101211_unstim_20121113_n39_01_01.RCC	GSM1283835	stimulation: unstim	million pbmc: 10	cd14 %: 95.5	cd16 %: 2.6	million dcs: 0.121275	MoDCs were stimulated with 15 ng/mL LPS for 2.5 h or 5 h, influenza virus for 10 h, 100 U/mL IFNŒ≤ for 6.5 h, or left unstimulated.
GSM1283847	1302V101911_unstim_20121113_n40_01_01.RCC	GSM1283847	stimulation: unstim	million pbmc: 29.127056	cd14 %: 94.4	cd16 %: 0.9	million dcs: 0.3276	MoDCs were stimulated with 15 ng/mL LPS for 2.5 h or 5 h, influenza virus for 10 h, 100 U/mL IFNŒ≤ for 6.5 h, or left unstimulated.
GSM1283859	0948V102611_unstim_20121113_n41_01_01.RCC	GSM1283859	stimulation: unstim	million pbmc: 28.669209	cd14 %: 95.8	cd16 %: 1	million dcs: 0.0189	MoDCs were stimulated with 15 ng/mL LPS for 2.5 h or 5 h, influenza virus for 10 h, 100 U/mL IFNŒ≤ for 6.5 h, or left unstimulated.
GSM1283871	1606V120711_unstim_20121115_n42_01_01.RCC	GSM1283871	stimulation: unstim	million pbmc: 10	cd14 %: 95.2	cd16 %: 2.2	million dcs: 0.06615	MoDCs were stimulated with 15 ng/mL LPS for 2.5 h or 5 h, influenza virus for 10 h, 100 U/mL IFNŒ≤ for 6.5 h, or left unstimulated.
GSM1283883	1506V121311_unstim_20121115_n43_01_01.RCC	GSM1283883	stimulation: unstim	million pbmc: 10	cd14 %: 88.3	cd16 %: 2.2	million dcs: 0.01575	MoDCs were stimulated with 15 ng/mL LPS for 2.5 h or 5 h, influenza virus for 10 h, 100 U/mL IFNŒ≤ for 6.5 h, or left unstimulated.
GSM1283895	0775V121511_unstim_20121115_n44_01_01.RCC	GSM1283895	stimulation: unstim	million pbmc: 49.271135	cd14 %: 92	cd16 %: 0.9	million dcs: 0.2457	MoDCs were stimulated with 15 ng/mL LPS for 2.5 h or 5 h, influenza virus for 10 h, 100 U/mL IFNŒ≤ for 6.5 h, or left unstimulated.
GSM1284183	1542V102611_unstim_20121120_n68_01_01.RCC	GSM1284183	stimulation: unstim	million pbmc: 29.707616	cd14 %: 82.4	cd16 %: 1.5	million dcs: 0.3456	MoDCs were stimulated with 15 ng/mL LPS for 2.5 h or 5 h, influenza virus for 10 h, 100 U/mL IFNŒ≤ for 6.5 h, or left unstimulated.
GSM1284195	0760V110211_unstim_20121120_n69_01_01.RCC	GSM1284195	stimulation: unstim	million pbmc: 14.79656995	cd14 %: 93	cd16 %: 0.8	million dcs: 0.2214	MoDCs were stimulated with 15 ng/mL LPS for 2.5 h or 5 h, influenza virus for 10 h, 100 U/mL IFNŒ≤ for 6.5 h, or left unstimulated.
GSM1284207	1112V110911_unstim_20121120_n70_01_01.RCC	GSM1284207	stimulation: unstim	million pbmc: 35.90165	cd14 %: 94.8	cd16 %: 1.4	million dcs: 0.4104	MoDCs were stimulated with 15 ng/mL LPS for 2.5 h or 5 h, influenza virus for 10 h, 100 U/mL IFNŒ≤ for 6.5 h, or left unstimulated.
GSM1284219	1105V111511_unstim_20121120_n71_01_01.RCC	GSM1284219	stimulation: unstim	million pbmc: 14.85409705	cd14 %: 90.4	cd16 %: 1	million dcs: 0.1512	MoDCs were stimulated with 15 ng/mL LPS for 2.5 h or 5 h, influenza virus for 10 h, 100 U/mL IFNŒ≤ for 6.5 h, or left unstimulated.
GSM1284231	1568V020212_unstim_20121121_n72_01_01.RCC	GSM1284231	stimulation: unstim	million pbmc: 10	cd14 %: 90.2	cd16 %: 1.8	million dcs: 0.054	MoDCs were stimulated with 15 ng/mL LPS for 2.5 h or 5 h, influenza virus for 10 h, 100 U/mL IFNŒ≤ for 6.5 h, or left unstimulated.
GSM1284243	1680V020912_unstim_20121121_n73_01_01.RCC	GSM1284243	stimulation: unstim	million pbmc: 23.4284865	cd14 %: 93	cd16 %: 0.6	million dcs: 0.27	MoDCs were stimulated with 15 ng/mL LPS for 2.5 h or 5 h, influenza virus for 10 h, 100 U/mL IFNŒ≤ for 6.5 h, or left unstimulated.
GSM1284255	1654V022112_unstim_20121121_n74_01_01.RCC	GSM1284255	stimulation: unstim	million pbmc: 74.524757	cd14 %: 97.3	cd16 %: 0.3	million dcs: 0.54	MoDCs were stimulated with 15 ng/mL LPS for 2.5 h or 5 h, influenza virus for 10 h, 100 U/mL IFNŒ≤ for 6.5 h, or left unstimulated.
GSM1284555	1356V061511_unstim_20121201_n101_01_01.RCC	GSM1284555	stimulation: unstim	million pbmc: 10.22518065	cd14 %: 88.9	cd16 %: 1.8	million dcs: 0.1593	MoDCs were stimulated with 15 ng/mL LPS for 2.5 h or 5 h, influenza virus for 10 h, 100 U/mL IFNŒ≤ for 6.5 h, or left unstimulated.
GSM1284567	1266V062311_unstim_20121201_n102_01_01.RCC	GSM1284567	stimulation: unstim	million pbmc: 33.3349475	cd14 %: 94.7	cd16 %: 3.4	million dcs: 0.1566	MoDCs were stimulated with 15 ng/mL LPS for 2.5 h or 5 h, influenza virus for 10 h, 100 U/mL IFNŒ≤ for 6.5 h, or left unstimulated.
GSM1284579	1090V090811_unstim_20121201_n103_01_01.RCC	GSM1284579	stimulation: unstim	million pbmc: 17.7523153	cd14 %: 96.8	cd16 %: 0.8	million dcs: 0.2916	MoDCs were stimulated with 15 ng/mL LPS for 2.5 h or 5 h, influenza virus for 10 h, 100 U/mL IFNŒ≤ for 6.5 h, or left unstimulated.
GSM1284591	1350V092011_unstim_20121201_n104_01_01.RCC	GSM1284591	stimulation: unstim	million pbmc: 22.132087	cd14 %: 95.9	cd16 %: 1.6	million dcs: 0.0351	MoDCs were stimulated with 15 ng/mL LPS for 2.5 h or 5 h, influenza virus for 10 h, 100 U/mL IFNŒ≤ for 6.5 h, or left unstimulated.
GSM1284603	0430V092211_unstim_20121202_n105_01_01.RCC	GSM1284603	stimulation: unstim	million pbmc: 32.828659	cd14 %: 96.3	cd16 %: 0.7	million dcs: 0.1458	MoDCs were stimulated with 15 ng/mL LPS for 2.5 h or 5 h, influenza virus for 10 h, 100 U/mL IFNŒ≤ for 6.5 h, or left unstimulated.
GSM1284615	1667V012512_unstim_20121202_n106_01_01.RCC	GSM1284615	stimulation: unstim	million pbmc: 57.3683685	cd14 %: 95.2	cd16 %: 0.6	million dcs: 0.6102	MoDCs were stimulated with 15 ng/mL LPS for 2.5 h or 5 h, influenza virus for 10 h, 100 U/mL IFNŒ≤ for 6.5 h, or left unstimulated.
GSM1284699	0775V121511_unstim_20121205_n113_01_01.RCC	GSM1284699	stimulation: unstim	million pbmc: 49.271135	cd14 %: 92	cd16 %: 0.9	million dcs: 0.2457	MoDCs were stimulated with 15 ng/mL LPS for 2.5 h or 5 h, influenza virus for 10 h, 100 U/mL IFNŒ≤ for 6.5 h, or left unstimulated.
GSM1284867	1219V051711_unstim_20121208_n127_01_01.RCC	GSM1284867	stimulation: unstim	million pbmc: 14.07523645	cd14 %: 91.4	cd16 %: 1.3	million dcs: 0.0875	MoDCs were stimulated with 15 ng/mL LPS for 2.5 h or 5 h, influenza virus for 10 h, 100 U/mL IFNŒ≤ for 6.5 h, or left unstimulated.
GSM1284879	1223V051911_unstim_20121208_n128_01_01.RCC	GSM1284879	stimulation: unstim	million pbmc: 19.4002693	cd14 %: 93.9	cd16 %: 0.7	million dcs: 0.23125	MoDCs were stimulated with 15 ng/mL LPS for 2.5 h or 5 h, influenza virus for 10 h, 100 U/mL IFNŒ≤ for 6.5 h, or left unstimulated.
GSM1284891	1305V053111_unstim_20121208_n129_01_01.RCC	GSM1284891	stimulation: unstim	million pbmc: 36.259498	cd14 %: 97.4	cd16 %: 0.2	million dcs: 0.29375	MoDCs were stimulated with 15 ng/mL LPS for 2.5 h or 5 h, influenza virus for 10 h, 100 U/mL IFNŒ≤ for 6.5 h, or left unstimulated.
GSM1284903	0930V062911_unstim_20121208_n130_01_01.RCC	GSM1284903	stimulation: unstim	million pbmc: 30.33303	cd14 %: 97.1	cd16 %: 0.1	million dcs: 0.36875	MoDCs were stimulated with 15 ng/mL LPS for 2.5 h or 5 h, influenza virus for 10 h, 100 U/mL IFNŒ≤ for 6.5 h, or left unstimulated.
GSM1284915	0536V081011_unstim_20121208_n131_01_01.RCC	GSM1284915	stimulation: unstim	million pbmc: 31.091694	cd14 %: 97.7	cd16 %: 0.2	million dcs: 0.375	MoDCs were stimulated with 15 ng/mL LPS for 2.5 h or 5 h, influenza virus for 10 h, 100 U/mL IFNŒ≤ for 6.5 h, or left unstimulated.
GSM1284927	1252V081711_unstim_20121208_n132_01_01.RCC	GSM1284927	stimulation: unstim	million pbmc: 19.42214485	cd14 %: 96.1	cd16 %: 0.5	million dcs: 0.26875	MoDCs were stimulated with 15 ng/mL LPS for 2.5 h or 5 h, influenza virus for 10 h, 100 U/mL IFNŒ≤ for 6.5 h, or left unstimulated.
GSM1284939	1364V082511_unstim_20121209_n133_01_01.RCC	GSM1284939	stimulation: unstim	million pbmc: 19.2607504	cd14 %: 95.9	cd16 %: 0.4	million dcs: 0.45625	MoDCs were stimulated with 15 ng/mL LPS for 2.5 h or 5 h, influenza virus for 10 h, 100 U/mL IFNŒ≤ for 6.5 h, or left unstimulated.
GSM1285155	1066V011111_unstim_20121210_n151_01_01.RCC	GSM1285155	stimulation: unstim	million pbmc: 10	cd14 %: 80	cd16 %: 3.8	million dcs: 0.0984	MoDCs were stimulated with 15 ng/mL LPS for 2.5 h or 5 h, influenza virus for 10 h, 100 U/mL IFNŒ≤ for 6.5 h, or left unstimulated.
GSM1285167	0866V012611_unstim_20121210_n152_01_01.RCC	GSM1285167	stimulation: unstim	million pbmc: 28.3912085	cd14 %: 92	cd16 %: 0.7	million dcs: 0.3567	MoDCs were stimulated with 15 ng/mL LPS for 2.5 h or 5 h, influenza virus for 10 h, 100 U/mL IFNŒ≤ for 6.5 h, or left unstimulated.
GSM1285179	1106V021511_unstim_20121210_n153_01_01.RCC	GSM1285179	stimulation: unstim	million pbmc: 43.4029075	cd14 %: 92.7	cd16 %: 0.5	million dcs: 0.5412	MoDCs were stimulated with 15 ng/mL LPS for 2.5 h or 5 h, influenza virus for 10 h, 100 U/mL IFNŒ≤ for 6.5 h, or left unstimulated.
GSM1285191	1123V030811_unstim_20121210_n154_01_01.RCC	GSM1285191	stimulation: unstim	million pbmc: 14.3387619	cd14 %: 92.4	cd16 %: 0.5	million dcs: 0.15375	MoDCs were stimulated with 15 ng/mL LPS for 2.5 h or 5 h, influenza virus for 10 h, 100 U/mL IFNŒ≤ for 6.5 h, or left unstimulated.
GSM1285203	0940V030211_unstim_20121210_n155_01_01.RCC	GSM1285203	stimulation: unstim	million pbmc: 16.0809913	cd14 %: 89.5	cd16 %: 0.6	million dcs: 0.4059	MoDCs were stimulated with 15 ng/mL LPS for 2.5 h or 5 h, influenza virus for 10 h, 100 U/mL IFNŒ≤ for 6.5 h, or left unstimulated.
GSM1285215	1140V033011_unstim_20121211_n156_01_01.RCC	GSM1285215	stimulation: unstim	million pbmc: 18.8201398	cd14 %: 95.9	cd16 %: 0.1	million dcs: 0.5535	MoDCs were stimulated with 15 ng/mL LPS for 2.5 h or 5 h, influenza virus for 10 h, 100 U/mL IFNŒ≤ for 6.5 h, or left unstimulated.
GSM1285227	1186V041211_unstim_20121211_n157_01_01.RCC	GSM1285227	stimulation: unstim	million pbmc: 31.566638	cd14 %: 93.1	cd16 %: 0.5	million dcs: 0.439725	MoDCs were stimulated with 15 ng/mL LPS for 2.5 h or 5 h, influenza virus for 10 h, 100 U/mL IFNŒ≤ for 6.5 h, or left unstimulated.
GSM1285455	0909V040110_unstim_20121213_n177_01_01.RCC	GSM1285455	stimulation: unstim	million pbmc: 10	cd14 %: 97.4	cd16 %: 0.8	million dcs: 0.0276	MoDCs were stimulated with 15 ng/mL LPS for 2.5 h or 5 h, influenza virus for 10 h, 100 U/mL IFNŒ≤ for 6.5 h, or left unstimulated.
GSM1285467	0072V043010_unstim_20121213_n178_01_01.RCC	GSM1285467	stimulation: unstim	million pbmc: 10.81157085	cd14 %: 92.9	cd16 %: 2.8	million dcs: 0.0644	MoDCs were stimulated with 15 ng/mL LPS for 2.5 h or 5 h, influenza virus for 10 h, 100 U/mL IFNŒ≤ for 6.5 h, or left unstimulated.
GSM1285479	1005V051310_unstim_20121213_n179_01_01.RCC	GSM1285479	stimulation: unstim	million pbmc: 14.3447807	cd14 %: 95.4	cd16 %: 2.5	million dcs: 0.0943	MoDCs were stimulated with 15 ng/mL LPS for 2.5 h or 5 h, influenza virus for 10 h, 100 U/mL IFNŒ≤ for 6.5 h, or left unstimulated.
GSM1285491	0698V060110_unstim_20121213_n180_01_01.RCC	GSM1285491	stimulation: unstim	million pbmc: 14.1863772	cd14 %: 81	cd16 %: 2	million dcs: 0.0092	MoDCs were stimulated with 15 ng/mL LPS for 2.5 h or 5 h, influenza virus for 10 h, 100 U/mL IFNŒ≤ for 6.5 h, or left unstimulated.
GSM1285503	0811V061510_unstim_20121213_n181_01_01.RCC	GSM1285503	stimulation: unstim	million pbmc: 10	cd14 %: 85	cd16 %: 2.4	million dcs: 0.00345	MoDCs were stimulated with 15 ng/mL LPS for 2.5 h or 5 h, influenza virus for 10 h, 100 U/mL IFNŒ≤ for 6.5 h, or left unstimulated.
GSM1285515	0143V120110_unstim_20121213_n182_01_01.RCC	GSM1285515	stimulation: unstim	million pbmc: 10	cd14 %: 68.6	cd16 %: 3.1	million dcs: 0.0092	MoDCs were stimulated with 15 ng/mL LPS for 2.5 h or 5 h, influenza virus for 10 h, 100 U/mL IFNŒ≤ for 6.5 h, or left unstimulated.
GSM1285527	0645V121410_unstim_20121213_n183_01_01.RCC	GSM1285527	stimulation: unstim	million pbmc: 10	cd14 %: 89	cd16 %: 5	million dcs: 0.0138	MoDCs were stimulated with 15 ng/mL LPS for 2.5 h or 5 h, influenza virus for 10 h, 100 U/mL IFNŒ≤ for 6.5 h, or left unstimulated.
GSM1285539	0381V020111_unstim_20121213_n184_01_01.RCC	GSM1285539	stimulation: unstim	million pbmc: 18.1744226	cd14 %: 87.3	cd16 %: 1.6	million dcs: 0.0644	MoDCs were stimulated with 15 ng/mL LPS for 2.5 h or 5 h, influenza virus for 10 h, 100 U/mL IFNŒ≤ for 6.5 h, or left unstimulated.
GSM1285551	1041V071310_unstim_20121213_n185_01_01.RCC	GSM1285551	stimulation: unstim	million pbmc: 15.04805985	cd14 %: 79.6	cd16 %: 5.6	million dcs: 0.0184	MoDCs were stimulated with 15 ng/mL LPS for 2.5 h or 5 h, influenza virus for 10 h, 100 U/mL IFNŒ≤ for 6.5 h, or left unstimulated.
GSM1285563	0052V111010_unstim_20121213_n186_01_01.RCC	GSM1285563	stimulation: unstim	million pbmc: 10.0280916	cd14 %: 92.2	cd16 %: 2.9	million dcs: 0.0713	MoDCs were stimulated with 15 ng/mL LPS for 2.5 h or 5 h, influenza virus for 10 h, 100 U/mL IFNŒ≤ for 6.5 h, or left unstimulated.
GSM1285575	0751V111710_unstim_20121213_n187_01_01.RCC	GSM1285575	stimulation: unstim	million pbmc: 28.2482005	cd14 %: 95.1	cd16 %: 1.2	million dcs: 0.00805	MoDCs were stimulated with 15 ng/mL LPS for 2.5 h or 5 h, influenza virus for 10 h, 100 U/mL IFNŒ≤ for 6.5 h, or left unstimulated.
GSM1285647	1189V042611_unstim_20121214_n193_01_01.RCC	GSM1285647	stimulation: unstim	million pbmc: 18.55431425	cd14 %: 95.8	cd16 %: 0.6	million dcs: 0.108	MoDCs were stimulated with 15 ng/mL LPS for 2.5 h or 5 h, influenza virus for 10 h, 100 U/mL IFNŒ≤ for 6.5 h, or left unstimulated.
GSM1285671	0064V080311_unstim_20121215_n195_01_01.RCC	GSM1285671	stimulation: unstim	million pbmc: 53.824513	cd14 %: 83.8	cd16 %: 4.1	million dcs: 0.276	MoDCs were stimulated with 15 ng/mL LPS for 2.5 h or 5 h, influenza virus for 10 h, 100 U/mL IFNŒ≤ for 6.5 h, or left unstimulated.
GSM1285719	1391V091511_unstim_20121216_n199_01_01.RCC	GSM1285719	stimulation: unstim	million pbmc: 21.2093	cd14 %: 85.3	cd16 %: 1.9	million dcs: 0.027	MoDCs were stimulated with 15 ng/mL LPS for 2.5 h or 5 h, influenza virus for 10 h, 100 U/mL IFNŒ≤ for 6.5 h, or left unstimulated.
GSM1285779	0510V060810_unstim_20121217_n204_01_01.RCC	GSM1285779	stimulation: unstim	million pbmc: 20.13833285	cd14 %: 87	cd16 %: 1.5	million dcs: 0.0207	MoDCs were stimulated with 15 ng/mL LPS for 2.5 h or 5 h, influenza virus for 10 h, 100 U/mL IFNŒ≤ for 6.5 h, or left unstimulated.
