## Supplementary material for "AutoXAI4Omics: an Automated Explainable AI tool for Omics and tabular data": File-S9.csv

Sample	Carbon-0to5cm-mean	Nitrogen-0to5cm-mean	C:N-ratio	pH_depth
G2761A	54.1	3.31	16.34441088	4.7
AV103	58.6	3.92	14.94897959	4.2
AV104	71.9	4.76	15.10504202	4.2
AV105	55.2	3.66	15.08196721	4.5
AV110	56.2	3.66	15.35519126	4.2
AV112	65.5	3.79	17.2823219	4.2
AV114	60.3	4.29	14.05594406	4.3
AV117	41.5	3.36	12.35119048	4.2
AV120	39.7	3.62	10.96685083	4.2
AV125	117.3	6.12	19.16666667	5.5
AV127	106.1	5.26	20.17110266	5.4
G2536	151	11.99	12.59382819	5.9
G2538	127.5	12.26	10.39967374	5.7
G2620	82.2	11.47	7.16652136	6.4
G2629	184.1	10	18.41	5.1
G2640	55.8	2.56	21.796875	6.4
G2643	44.8	2.41	18.58921162	6.4
G2648	49.4	3.02	16.35761589	5.7
G2650	30.8	1.6	19.25	6.4
G2653	75.4	3.78	19.94708995	5.2
G2655	73.2	3.92	18.67346939	5.2
G2657	73.2	3.92	18.67346939	5.2
G2658	55.1	3.22	17.11180124	5.2
G2659	56.6	3.4	16.64705882	5.3
G2660	54.9	3.05	18	5.5
G2661	79.3	4.01	19.7755611	5.2
G2664	102.6	3.71	27.65498652	5.1
G2677	97.7	5.64	17.32269504	5.1
G2679	87	5.37	16.20111732	5.2
G2700	161.4	7.55	21.37748344	5
G2728	107.9	5.95	18.13445378	5.2
G2733	89.6	5.29	16.93761815	5.3
G2736	101.7	5.86	17.35494881	5.4
G2742	94.8	5.53	17.14285714	5.2
G2745	24.2	1.05	23.04761905	6
G2745X	107.3	8.79	12.20705347	5.9
G2747	29.6	1.95	15.17948718	6.1
G2755	23	1.05	21.9047619	6
G2755X	112.9	8.88	12.71396396	6
G2757X	158.9	9.19	17.29053319	5.4
G2758	76.8	5.06	15.17786561	4.7
G2760	59.4	3.99	14.88721805	4.6
G2788	148.6	9.6	15.47916667	5.1
G2829	120.6	10.32	11.68604651	5.6
G2831	67.6	9.89	6.835187058	6.4
G2836	177.6	8.63	20.57937428	4.8
G2838	158.6	7.59	20.89591568	5.8
G2840	196.4	9.8	20.04081633	5.1
G2844	95.2	10.16	9.37007874	5.3
G2846	120.1	9.8	12.25510204	6.2
G2847	88.8	8.34	10.64748201	6.2
G2907	40.1	3.13	12.8115016	5.5
G2969	72.8	7.2	10.11111111	5.2
G2971	131.6	9.61	13.69406868	5.4
G3050	51.5	2.88	17.88194444	5.7
G3051	44.2	3.6	12.27777778	6.1
G3055	43.9	4.85	9.051546392	5.7
G3057	42.6	4.02	10.59701493	5.4
G3059	32.6	2.64	12.34848485	5.6
G3060	25	2.68	9.328358209	5.7
G3308	137.8	9.06	15.20971302	5.9
G3318	107.8	9.06	11.89845475	6.2
G3426	91.4	9.86	9.269776876	6.3
G3429	104.7	9.09	11.51815182	6
G3484	100.2	5.71	17.54816112	6.4
G3487	80.2	5.01	16.00798403	6.8
G3504	100.2	5.71	17.54816112	6.4
S04	66.3	2.23	29.7309417	5.2
S05	66.3	2.23	29.7309417	5.2
S06	50.9	3.51	14.5014245	5
S103	51	3.83	13.31592689	5.4
S107	127.5	8.49	15.01766784	5.7
S108	92.9	8.31	11.17930205	5.7
S10	18.4	1.51	12.18543046	6.1
S110	56.3	4.38	12.85388128	6.6
S111	62	4.52	13.71681416	6.7
S114	132.8	10.39	12.78152069	4.8
S120	305.6	14	21.82857143	4.5
S121	71.5	6.01	11.8968386	5.5
S122	80.3	4.89	16.42126789	6.4
S125	79.6	6.17	12.90113452	6.3
S128	77	4.23	18.20330969	6.9
S129	56.2	3.29	17.08206687	6.7
S12	74.6	2.75	27.12727273	5.3
S131	91.1	9.93	9.174219537	5.6
S137	63.7	7.65	8.326797386	5.7
S139	77.4	4.62	16.75324675	6.1
S140	77.8	4.38	17.76255708	6
S141	42.4	3.84	11.04166667	6.8
S142	76.8	6.8	11.29411765	5.4
S143	36.7	3.47	10.57636888	5.4
S148	67.9	5.68	11.95422535	5.2
S149	70.5	2.78	25.35971223	6
S150	28.5	3.11	9.163987138	6.1
S159	53.2	4.28	12.42990654	4.8
S162	391.7	13.1	29.90076336	5.1
S165	34.3	2.69	12.75092937	6
S168	161.8	6.32	25.60126582	5.2
S169	148.9	6.55	22.73282443	5.4
S171	167.9	6.58	25.51671733	5
S174	41.3	2.08	19.85576923	5.6
S177	21.5	1.49	14.4295302	5.7
S17	18.1	1.13	16.01769912	6.2
S181	265.1	8.73	30.36655212	5
S186	188	5.93	31.70320405	5.2
S187	49.5	4.26	11.61971831	6.8
S188	116.3	5.97	19.48073702	5.8
S190	20.1	1.47	13.67346939	5.7
S193	20.1	1.47	13.67346939	5.7
S194	13.5	1.18	11.44067797	5.9
S196	41.9	3.24	12.93209877	5.1
S197	43.5	4.08	10.66176471	5.1
S199	24.8	2.25	11.02222222	5.8
S203	93.3	4.92	18.96341463	5.1
S204	71.8	5.7	12.59649123	5.1
S208	151	9.74	15.50308008	5.5
S20	83.6	6.18	13.52750809	5.4
S211	65.5	6.73	9.732540862	5.7
S212	61.8	5.07	12.18934911	5.9
S214	46.4	3.02	15.36423841	6
S215	52.8	3.84	13.75	6
S217	17.8	1.39	12.8057554	6
S223	11.9	1.18	10.08474576	6.4
S231	99	5.08	19.48818898	4.8
S234	193.9	9.72	19.94855967	5
S235	222.6	9.06	24.56953642	4.7
S236	256.2	10.87	23.56945722	4.6
S238	171.9	9.86	17.43407708	5.5
S23	58.6	5.92	9.898648649	5.5
S243	160.1	8.97	17.8483835	4.8
S247	81.7	2.86	28.56643357	5.6
S248	73.2	3.77	19.41644562	5.8
S249	153.6	11.21	13.70205174	5.4
S251	60.4	4.25	14.21176471	4.6
S252	61.4	3.83	16.03133159	4.6
S258	69.5	6.17	11.26418152	5.9
S260	85.1	6.22	13.68167203	5.8
S261	121.1	6.84	17.70467836	5.7
S262	204.4	14.06	14.53769559	5.8
S263	177.4	10.91	16.26031164	5.8
S268	52.4	3.86	13.57512953	7
S269	47.8	3.27	14.617737	7.3
S27	87.8	6.56	13.38414634	5.6
S29	75.3	7.02	10.72649573	6.1
S30	72.9	6.53	11.16385911	5.7
S31	83.6	6.18	13.52750809	5.4
S32	91.5	7.23	12.65560166	5.5
S37	95.7	9.13	10.48192771	5.1
S41	186.5	7.92	23.5479798	4.8
S43	39.7	3.87	10.25839793	6.9
S44	42.5	2.91	14.604811	7
S45	84.7	6.6	12.83333333	5.1
S49	84.7	6.6	12.83333333	5.1
S53	14.3	2.69	5.31598513	7.7
S56	47.8	3.23	14.79876161	4.8
S58	39.4	2.63	14.98098859	5.2
S61	44.6	2.77	16.10108303	5.3
S62	65.9	4.28	15.39719626	5.5
S63	103.3	4.64	22.26293103	5.2
S68	14.1	0.99	14.24242424	6.1
S69	35.7	3.01	11.86046512	5
S70	34	2.79	12.18637993	5
S72	49.3	11.31	4.358974359	5.1
S73	188.4	11.31	16.65782493	5
S75	119.4	6.62	18.03625378	5.9
S79	117.7	5.48	21.47810219	5.5
S81	119.7	6.05	19.78512397	5.5
S85	180.1	7.36	24.4701087	5.5
S89	128.5	6.25	20.56	5.8
S96	114.2	5.52	20.6884058	6.1
S97	58.3	4.07	14.32432432	4.9
S98	77.2	3.94	19.59390863	5.1
S99	77.2	3.94	19.59390863	5.1
